# Hoxb5 reprograms murine multipotent blood progenitors into hematopoietic stem cell-like cells

**DOI:** 10.1101/2021.10.25.465815

**Authors:** Dehao Huang, Qianhao Zhao, Qitong Weng, Qi Zhang, Kaitao Wang, Lijuan Liu, Chengxiang Xia, Tongjie Wang, Jiapin Xiong, Xiaofei Liu, Yuxian Guan, Yang Geng, Fang Dong, Hui Cheng, Jinyong Wang, Mengyun Zhang, Fangxiao Hu

## Abstract

The expression of transcription factor Hoxb5 specifically marks the functional hematopoietic stem cells (HSC) in mice. However, our recent work demonstrated that ectopic expression of Hoxb5 exerted little effect on HSC but could convert B cell progenitors into functional T cells in vivo. Thus, cell type- and development stage-specific roles of Hoxb5 in hematopoietic hierarchy await more extensive exploration. Here, with a mouse strain engineered with conditional expression of Hoxb5, we unveiled that induced expression of Hoxb5 in mouse multipotent progenitor cells (MPP) led to the generation of a *de novo* Sca1^+^cKit^+^Mac1^+^CD48^+^ (Mac1^+^CD48^+^SK) cell type, which has the ability to repopulate long-term multi-lineage hematopoiesis in serial transplant recipients. RNA-seq analyses showed that Mac1^+^CD48^+^SK cells exhibited an acquired machinery of DNA replication and cell division, which resembled nature fetal liver HSC cells (FL HSC). In short, our current study uncovers that Hoxb5 is able to empower MPP with self-renewal potential, thereby providing new strategies to reprogram blood progenitor cells into HSC-like cells.
