## Supplementary material for "Hoxb5 reprograms murine multipotent blood progenitors into hematopoietic stem cell-like cells": File supplementary 2

#	GENE	RES	CORE_ENRICHMENT
1	Myl10	0.000666	YES
2	Thbs1	-0.0256	YES
3	Rgs1	-0.0479	YES
4	Egr1	-0.0699	YES
5	Gbp6	-0.0912	YES
6	Nfia	-0.112	YES
7	Dnajb2	-0.131	YES
8	1700024P16Rik	-0.15	YES
9	9030619P08Rik	-0.167	YES
10	Plscr4	-0.185	YES
11	Slc16a12	-0.202	YES
12	Pisd-ps1	-0.218	YES
13	Upp1	-0.234	YES
14	Tsc22d3	-0.248	YES
15	Ccl3	-0.263	YES
16	Sdsl	-0.277	YES
17	Sept2	-0.291	YES
18	Csgalnact1	-0.304	YES
19	Tgtp2	-0.317	YES
20	Zfp36l2	-0.331	YES
21	Cux1	-0.344	YES
22	Gstt1	-0.357	YES
23	Trib2	-0.37	YES
24	Tgtp1	-0.382	YES
25	Cpne2	-0.395	YES
26	Pisd-ps2	-0.408	YES
27	Actr2	-0.42	YES
28	Malat1	-0.43	YES
29	Bhlhe40	-0.44	YES
30	Cdkn1b	-0.451	YES
31	Ak4	-0.457	YES
32	Samd9l	-0.464	YES
33	Rab6b	-0.474	YES
34	Ninj1	-0.481	YES
35	Dapp1	-0.49	YES
36	Anxa1	-0.499	YES
37	Lmo2	-0.507	YES
38	Spry2	-0.51	YES
39	Arid1b	-0.515	YES
40	Mir3064	-0.519	YES
41	Mtm1	-0.518	YES
42	Ctla2a	-0.521	YES
43	Ddx5	-0.524	YES
44	Rgs18	-0.53	YES
45	Sox6	-0.535	YES
46	H3f3b	-0.542	YES
47	Gpr56	-0.548	YES
48	Serinc3	-0.553	YES
49	Nrxn1	-0.553	YES
50	B630005N14Rik	-0.551	NO
51	Ltbp3	-0.554	NO
52	Lair1	-0.546	NO
53	Cngb1	-0.548	NO
54	Notch2	-0.481	NO
55	Erdr1	-0.483	NO
56	Slc22a3	-0.478	NO
57	Irf2bp2	-0.477	NO
58	Gm10767	-0.48	NO
59	Pqlc3	-0.477	NO
60	6330403M23Rik	-0.466	NO
61	Coro2a	-0.457	NO
62	1810011H11Rik	-0.451	NO
63	Pan3	-0.444	NO
64	Gpr171	-0.445	NO
65	Dusp6	-0.439	NO
66	Itm2b	-0.439	NO
67	B2m	-0.433	NO
68	Gm12191	-0.426	NO
69	Tacc1	-0.419	NO
70	Myl12b	-0.379	NO
71	Actb	-0.367	NO
72	Mir3077	-0.367	NO
73	Gpr65	-0.35	NO
74	H2-D1	-0.242	NO
75	H2-K1	-0.239	NO
76	H2-Q7	-0.232	NO
77	Ctss	-0.219	NO
78	Ndrg1	-0.213	NO
79	H2-DMa	-0.209	NO
80	Cmtm7	-0.208	NO
81	Cebpa	-0.203	NO
82	Rps25	-0.181	NO
83	Dnajc6	-0.181	NO
84	AW112010	-0.18	NO
85	H2-Q8	-0.151	NO
86	Srgn	-0.151	NO
87	Rasal3	-0.131	NO
88	C920025E04Rik	-0.123	NO
89	Fam69b	-0.117	NO
90	H2-Q6	-0.116	NO
91	Oaz1-ps	-0.0884	NO
92	H2-Aa	-0.0826	NO
93	Psmb8	-0.0796	NO
94	Mir1892	-0.066	NO
95	Glipr1	-0.0621	NO
96	Ifi27l1	1.18E-05	NO
97	Ly6e	0.0143	NO
98	Mir5121	0.0263	NO
99	Cd74	0.0315	NO
100	Muc13	0.0581	NO
101	Rpl21	0.0544	NO
102	Rabgap1l	0.0713	NO
103	Aff3	0.0858	NO
104	Rpl17	0.0845	NO
105	Hk3	0.078	NO
106	H2-Q5	0.0725	NO
107	Myc	0.0739	NO
108	Mir686	0.0757	NO
109	Tacstd2	0.0715	NO
110	I730030J21Rik	0.119	NO
111	Snx22	0.131	NO
112	B4galnt1	0.12	NO
113	H2-Ob	0.113	NO
114	P2ry14	0.101	NO
115	H2-Ab1	0.088	NO
116	Serpinb1a	0.0817	NO
117	Plac8	0.0636	NO
118	Cd72	0.0437	NO
119	BC035044	0.0234	NO
