## Supplementary material for "Hoxb5 reprograms murine multipotent blood progenitors into hematopoietic stem cell-like cells": File supplementary 4

#	GENE	RES	CORE_ENRICHMENT
1	Mpl	2.37E-16	YES
2	Sult1a1	-0.0297	YES
3	Mmrn1	-0.0533	YES
4	Ptrf	-0.0766	YES
5	Art4	-0.099	YES
6	Egr1	-0.12	YES
7	Tcf15	-0.14	YES
8	Ppp1r15a	-0.159	YES
9	Aldh1a1	-0.178	YES
10	Cd63	-0.194	YES
11	Cish	-0.211	YES
12	Slc18a2	-0.226	YES
13	Selm	-0.24	YES
14	Abcg2	-0.253	YES
15	Fam110c	-0.266	YES
16	Plxnc1	-0.279	YES
17	Irf6	-0.291	YES
18	Sdpr	-0.303	YES
19	Rnf125	-0.315	YES
20	Sdsl	-0.326	YES
21	Klf9	-0.338	YES
22	Clu	-0.35	YES
23	Gbp6	-0.361	YES
24	Gda	-0.373	YES
25	Nupr1	-0.384	YES
26	Tnfaip2	-0.394	YES
27	Plscr4	-0.404	YES
28	Junb	-0.414	YES
29	Upp1	-0.424	YES
30	Myl10	-0.434	YES
31	Gm4951	-0.444	YES
32	Clec1a	-0.454	YES
33	Gstt1	-0.463	YES
34	Car2	-0.473	YES
35	Adck3	-0.483	YES
36	Nfia	-0.492	YES
37	Ier2	-0.501	YES
38	Gas2l3	-0.511	YES
39	Tenc1	-0.52	YES
40	Irf2	-0.528	YES
41	Tsc22d3	-0.537	YES
42	Ubl7	-0.545	YES
43	Casp12	-0.553	YES
44	Csgalnact1	-0.561	YES
45	Gbp8	-0.569	YES
46	D630039A03Rik	-0.577	YES
47	Pisd-ps2	-0.585	YES
48	Kazald1	-0.593	YES
49	Pisd-ps1	-0.6	YES
50	Enpp5	-0.608	YES
51	Ptger4	-0.614	YES
52	Zfp36l2	-0.621	YES
53	Malat1	-0.629	YES
54	Tsc22d1	-0.635	YES
55	Fam65b	-0.642	YES
56	Trib2	-0.649	YES
57	Rorc	-0.655	YES
58	F2r	-0.661	YES
59	Thbs1	-0.667	YES
60	Tgtp2	-0.674	YES
61	Tox	-0.678	YES
62	Angpt1	-0.684	YES
63	Sord	-0.69	YES
64	Gfi1b	-0.697	YES
65	Npdc1	-0.702	YES
66	Klhl12	-0.708	YES
67	Rgs1	-0.709	YES
68	Tgtp1	-0.713	YES
69	Slc16a12	-0.714	YES
70	Rgs18	-0.717	YES
71	4933403G14Rik	-0.72	YES
72	Pdp2	-0.723	YES
73	Gpr56	-0.726	YES
74	Tle6	-0.73	YES
75	Mir3064	-0.731	YES
76	Tmem158	-0.735	YES
77	B630005N14Rik	-0.738	YES
78	Bin2	-0.739	YES
79	6330403M23Rik	-0.74	YES
80	Arglu1	-0.744	YES
81	Slc7a4	-0.746	YES
82	Pitpnm1	-0.733	NO
83	Tmem40	-0.735	NO
84	H3f3b	-0.735	NO
85	Arid1b	-0.734	NO
86	Nrgn	-0.73	NO
87	Serinc3	-0.73	NO
88	Tnfsf10	-0.731	NO
89	Pi4k2b	-0.716	NO
90	Insig1	-0.72	NO
91	Nlrc5	-0.713	NO
92	Epb4.1l4b	-0.697	NO
93	Rabac1	-0.697	NO
94	Nr1d2	-0.679	NO
95	Tnip3	-0.681	NO
96	H2-Q4	-0.672	NO
97	Ltbp3	-0.669	NO
98	Sox6	-0.623	NO
99	Cdkn1b	-0.624	NO
100	Rps19-ps3	-0.621	NO
101	Cpne2	-0.623	NO
102	Rft1	-0.62	NO
103	H2-Q6	-0.616	NO
104	H2-T23	-0.614	NO
105	Rgcc	-0.597	NO
106	1810011H11Rik	-0.594	NO
107	Coro2a	-0.593	NO
108	Notch2	-0.55	NO
109	H2-Q8	-0.547	NO
110	H2-Q1	-0.529	NO
111	Usp38	-0.52	NO
112	H2-Aa	-0.496	NO
113	B2m	-0.495	NO
114	H2-K1	-0.489	NO
115	H2-D1	-0.489	NO
116	Irf2bp2	-0.486	NO
117	Galnt6	-0.471	NO
118	H2-Q7	-0.459	NO
119	Cd74	-0.412	NO
120	Mir3077	-0.409	NO
121	Rpl21	-0.407	NO
122	Tsix	-0.407	NO
123	H2-Q5	-0.35	NO
124	Rell1	-0.345	NO
125	Mir1892	-0.317	NO
126	Xist	-0.284	NO
127	Gm12191	-0.241	NO
128	Mir5121	-0.242	NO
129	Ndrg1	-0.165	NO
130	Ctla2a	-0.127	NO
131	Hist1h2br	-0.0907	NO
132	Rasal3	-0.0854	NO
133	AW112010	-0.0671	NO
134	Ly6e	-0.0693	NO
135	Mir686	-0.069	NO
136	Pan3	-0.057	NO
137	Muc13	-0.0404	NO
138	Glipr1	-0.0359	NO
139	Rabgap1l	-0.0304	NO
140	Rpl7a	0.0429	NO
141	H2-Ab1	0.042	NO
142	Snx22	0.0371	NO
143	H2-DMa	0.0396	NO
144	H2-Ob	0.0496	NO
145	Cd72	0.0344	NO
146	Serpinb1a	0.0176	NO
