## Supplementary material for "Hoxb5 reprograms murine multipotent blood progenitors into hematopoietic stem cell-like cells": File supplementary 1

#	GENE	RES	CORE_ENRICHMENT
1	Rps2	0.0146	YES
2	Rpl18	0.0275	YES
3	Rn45s	0.0402	YES
4	Rpl27a	0.0515	YES
5	Rpl14	0.0625	YES
6	Rps7	0.0729	YES
7	Gm12657	0.0825	YES
8	Rplp0	0.0923	YES
9	Lgals1	0.102	YES
10	Rpl28	0.111	YES
11	Rps28	0.121	YES
12	Rpl24	0.13	YES
13	Rpl4	0.14	YES
14	Rps26	0.149	YES
15	Rps20	0.158	YES
16	Rpl36	0.165	YES
17	Rps8	0.172	YES
18	Rpl31	0.18	YES
19	Stmn1	0.187	YES
20	Npm1	0.195	YES
21	Fen1	0.202	YES
22	Fau	0.209	YES
23	Cenph	0.216	YES
24	Cdt1	0.223	YES
25	Rpl15	0.23	YES
26	Rpl35	0.236	YES
27	Nrm	0.242	YES
28	Dynll1	0.248	YES
29	Apitd1	0.254	YES
30	Gm6682	0.261	YES
31	Cdc6	0.267	YES
32	Atp5g2	0.273	YES
33	Rpl35a	0.279	YES
34	Spc24	0.285	YES
35	Gm6654	0.292	YES
36	Rad51ap1	0.298	YES
37	Snrpg	0.303	YES
38	2810417H13Rik	0.309	YES
39	Rps15a-ps6	0.316	YES
40	Tipin	0.322	YES
41	Rrm2	0.328	YES
42	Ldha	0.333	YES
43	Ung	0.339	YES
44	Mcm6	0.344	YES
45	Dnajc9	0.35	YES
46	Chchd2	0.355	YES
47	Exo1	0.361	YES
48	Rpl36a	0.366	YES
49	Tk1	0.372	YES
50	Mcm5	0.377	YES
51	Mcm3	0.382	YES
52	Pbk	0.387	YES
53	Tacc3	0.392	YES
54	Clhc1	0.398	YES
55	Cdk1	0.403	YES
56	Hist1h3a	0.408	YES
57	Acy1	0.413	YES
58	Serf1	0.418	YES
59	Cks1b	0.424	YES
60	Gmnn	0.428	YES
61	Tpm4	0.433	YES
62	Rplp2-ps1	0.438	YES
63	Hmga1-rs1	0.442	YES
64	Isyna1	0.447	YES
65	Tuba1b	0.452	YES
66	Mcm4	0.457	YES
67	Rpl34	0.461	YES
68	Nup62	0.466	YES
69	Hist1h4n	0.47	YES
70	Psmd13	0.475	YES
71	Psmb5	0.479	YES
72	Snrpb	0.484	YES
73	Hist2h2bb	0.489	YES
74	Mcm2	0.493	YES
75	Man2b1	0.498	YES
76	Impdh2	0.501	YES
77	Hist1h2ah	0.505	YES
78	Cdca7	0.509	YES
79	Neil3	0.513	YES
80	Hist1h2ag	0.517	YES
81	Lmo1	0.521	YES
82	Rnaseh2b	0.526	YES
83	Nup93	0.53	YES
84	Ncaph	0.534	YES
85	Hist1h3c	0.538	YES
86	Hist1h2ai	0.542	YES
87	Actl6a	0.546	YES
88	Hist1h2bb	0.55	YES
89	Tpi1	0.553	YES
90	Cdca5	0.558	YES
91	Tufm	0.562	YES
92	Hist1h3h	0.566	YES
93	Pxmp2	0.57	YES
94	Hist1h2an	0.574	YES
95	Wdhd1	0.578	YES
96	Gstp2	0.582	YES
97	Hist1h1b	0.585	YES
98	Lig1	0.589	YES
99	Hist1h2af	0.592	YES
100	Hist1h2ab	0.596	YES
101	Aurkb	0.599	YES
102	Zcchc3	0.603	YES
103	Orc6	0.606	YES
104	Ass1	0.61	YES
105	Hist1h2ak	0.614	YES
106	Cnn3	0.617	YES
107	Cdc34	0.621	YES
108	Pkig	0.624	YES
109	Tuba1c	0.628	YES
110	Hist1h4c	0.631	YES
111	Hist1h2ao	0.635	YES
112	Coa4	0.639	YES
113	Nt5dc2	0.641	YES
114	Ssbp4	0.644	YES
115	Pmf1	0.647	YES
116	Nusap1	0.651	YES
117	Itgb2	0.654	YES
118	Gm12669	0.657	YES
119	Plk1	0.661	YES
120	Trim28	0.664	YES
121	Tuba1a	0.667	YES
122	Hist1h2bm	0.67	YES
123	Hist1h2ad	0.673	YES
124	Plp2	0.674	YES
125	Nasp	0.675	YES
126	Hist1h4d	0.678	YES
127	Hist1h2bl	0.68	YES
128	Hist1h4a	0.683	YES
129	Fabp5	0.684	YES
130	Nup62-il4i1	0.685	YES
131	Hist1h2bp	0.688	YES
132	Siva1	0.691	YES
133	Egfl7	0.693	YES
134	Tbc1d10b	0.696	YES
135	Bckdk	0.695	YES
136	Bok	0.692	YES
137	Prc1	0.692	YES
138	AI506816	0.692	YES
139	Hist1h2bk	0.694	YES
140	Hist1h3b	0.697	YES
141	Wdr18	0.696	YES
142	Csrp2	0.698	YES
143	Abcf2	0.699	YES
144	Hist1h1d	0.698	YES
145	Gm8234	0.7	YES
146	Ube2c	0.7	YES
147	Ramp2	0.697	YES
148	Nt5c3l	0.698	YES
149	Nme4	0.7	YES
150	Hist1h4f	0.697	YES
151	Grap	0.7	YES
152	Hist1h3d	0.695	YES
153	Prim1	0.696	YES
154	2810025M15Rik	0.696	YES
155	Arid3a	0.698	YES
156	Hist1h2ba	0.699	YES
157	Rbmx2	0.701	YES
158	Phpt1	0.699	YES
159	Haus4	0.701	YES
160	Yeats4	0.703	YES
161	Hbb-b2	0.703	YES
162	Cenpw	0.703	YES
163	Hist1h3g	0.702	YES
164	Sumf2	0.702	YES
165	5730408K05Rik	0.704	YES
166	Traf4	0.702	YES
167	Mrpl49	0.704	YES
168	Igf2bp3	0.703	YES
169	Hmgn2	0.705	YES
170	Hist2h2ab	0.703	NO
171	Stambp	0.699	NO
172	Fam53a	0.695	NO
173	AY074887	0.689	NO
174	Mir684-2	0.671	NO
175	Igf2bp2	0.671	NO
176	Slamf1	0.667	NO
177	Hist2h2ac	0.667	NO
178	Zfp69	0.668	NO
179	Ube2s	0.665	NO
180	Sars	0.666	NO
181	Tmem91	0.666	NO
182	Hmgb1-rs17	0.667	NO
183	Gem	0.668	NO
184	Cnbd2	0.669	NO
185	Nxf1	0.669	NO
186	Rps15a-ps4	0.671	NO
187	Btbd3	0.672	NO
188	Amigo2	0.671	NO
189	Riok3	0.662	NO
190	Mir684-1	0.652	NO
191	Thsd1	0.653	NO
192	Hmga2	0.653	NO
193	St3gal5	0.649	NO
194	Hspb11	0.646	NO
195	Hadhb	0.646	NO
196	Gm6251	0.643	NO
197	Taf6l	0.642	NO
198	2410018M08Rik	0.642	NO
199	Hist1h3i	0.641	NO
200	Hist3h2bb-ps	0.642	NO
201	Rps19-ps3	0.64	NO
202	Psma4	0.64	NO
203	Hist1h4i	0.639	NO
204	Bcam	0.638	NO
205	Kif22	0.639	NO
206	Mgmt	0.626	NO
207	Gm6548	0.623	NO
208	Calm1	0.623	NO
209	Gm10069	0.617	NO
210	Frrs1	0.616	NO
211	Tarbp2	0.612	NO
212	Stim1	0.612	NO
213	Armcx6	0.608	NO
214	Gm5506	0.609	NO
215	Cenpa	0.608	NO
216	Dnlz	0.608	NO
217	Dtx2	0.608	NO
218	Rab3il1	0.606	NO
219	Emid1	0.607	NO
220	Dok2	0.604	NO
221	Cox6b2	0.599	NO
222	Dera	0.59	NO
223	Zfp143	0.59	NO
224	Tmem98	0.589	NO
225	Rps4y2	0.59	NO
226	Spata24	0.587	NO
227	Pcyox1l	0.58	NO
228	Ctnnal1	0.564	NO
229	Dcakd	0.559	NO
230	Oaz1	0.558	NO
231	Beta-s	0.553	NO
232	Gas5	0.551	NO
233	2410018L13Rik	0.546	NO
234	Col18a1	0.522	NO
235	Dhrsx	0.517	NO
236	Fxyd7	0.509	NO
237	Gm10653	0.506	NO
238	Gm20594	0.503	NO
239	Gm5779	0.501	NO
240	Gm7977	0.5	NO
241	Grrp1	0.497	NO
242	H19	0.497	NO
243	H2-Bl	0.497	NO
244	Hist1h2aa	0.496	NO
245	Id3	0.494	NO
246	Igf2bp1	0.494	NO
247	Mzb1	0.48	NO
248	Ocln	0.477	NO
249	Pisd-ps3	0.47	NO
250	Tnfrsf25	0.448	NO
251	Vamp7	0.445	NO
252	Flywch1	0.425	NO
253	Fkbp1a	0.405	NO
254	Tmem38a	0.402	NO
255	Gm14308	0.373	NO
256	Gfi1	0.37	NO
257	Tspan6	0.369	NO
258	Lbp	0.367	NO
259	Ndufs5	0.366	NO
260	E030024N20Rik	0.355	NO
261	Prickle3	0.355	NO
262	Gm1673	0.35	NO
263	Mfap2	0.346	NO
264	Ecm1	0.326	NO
265	Hoxa5	0.319	NO
266	Eva1b	0.317	NO
267	Lsr	0.318	NO
268	Hbb-b1	0.316	NO
269	Dnmt3a	0.311	NO
270	Oat	0.308	NO
271	Aldoart1	0.301	NO
272	Pnp2	0.277	NO
273	Lyz1	0.272	NO
274	Gm13139	0.268	NO
275	Hmga1	0.264	NO
276	Rn4.5s	0.256	NO
277	St3gal6	0.249	NO
278	Rps27	0.243	NO
279	Pcbp4	0.2	NO
280	Rpl26	0.195	NO
281	Ecscr	0.182	NO
282	Tspan8	0.151	NO
283	Rasip1	0.133	NO
284	Smagp	0.125	NO
285	Gimap4	0.123	NO
286	Atp6v0c	0.106	NO
287	Efna1	0.106	NO
288	Igf2	0.107	NO
289	Tnni2	0.0581	NO
290	Dynlt1f	0.0598	NO
291	Mettl7a2	0.0571	NO
292	Ubb	0.0523	NO
293	Dlk1	0.043	NO
294	Id1	0.0342	NO
295	Gm5803	0.0246	NO
296	Tmem53	0.0265	NO
297	Snap23	0.0207	NO
298	Ebi3	0.0153	NO
299	Acy3	0.00575	NO
300	Mpzl1	0.00579	NO
301	Speg	-0.00206	NO
302	Jam3	-0.0136	NO
303	Lst1	-0.0148	NO
304	Sox18	-0.0112	NO
305	Bex4	-0.00779	NO
306	Fscn1	-0.00962	NO
307	Cdkn1c	-0.0125	NO
308	Ndn	-0.0104	NO
309	Esam	-0.00793	NO
310	Mllt3	-0.00507	NO
311	Maged2	-0.00489	NO
312	Bex1	-0.000888	NO
313	Rbp1	0.00139	NO
314	Apoe	0.00413	NO
