## Supplementary material for "Hoxb5 reprograms murine multipotent blood progenitors into hematopoietic stem cell-like cells": File supplementary 3

#	GENE	RES	CORE_ENRICHMENT
1	Tmsb10	0.0298	YES
2	Rps29	0.0478	YES
3	Tyrobp	0.0651	YES
4	Lgals1	0.0823	YES
5	H2afy	0.0992	YES
6	Rps2	0.116	YES
7	Dynll1	0.132	YES
8	Ptma	0.147	YES
9	Rps28	0.162	YES
10	Rps26	0.177	YES
11	Rpl28	0.191	YES
12	Snrpg	0.204	YES
13	Gm12657	0.218	YES
14	Dynlt1a	0.229	YES
15	Rpl35a	0.241	YES
16	H3f3a	0.253	YES
17	Snrpa	0.265	YES
18	Rpl36a	0.277	YES
19	B9d2	0.288	YES
20	Stmn1	0.3	YES
21	Rpl15	0.312	YES
22	Sfpi1	0.323	YES
23	Fau	0.334	YES
24	Atp5g2	0.343	YES
25	Man2b1	0.349	YES
26	Cdk4	0.358	YES
27	Ddx39b	0.366	YES
28	Doc2a	0.375	YES
29	Marcksl1	0.382	YES
30	Hmgb2	0.391	YES
31	2810417H13Rik	0.399	YES
32	Erp29	0.407	YES
33	Idh2	0.415	YES
34	Tpm2	0.423	YES
35	Birc5	0.431	YES
36	Tmem14c	0.439	YES
37	Egfl7	0.447	YES
38	Rn45s	0.455	YES
39	Psmb5	0.46	YES
40	Chchd2	0.467	YES
41	Coro1a	0.474	YES
42	Hist1h2an	0.481	YES
43	Cdca8	0.489	YES
44	Hist1h2ah	0.496	YES
45	Hist1h2bk	0.502	YES
46	Hist1h2ag	0.509	YES
47	H2afv	0.516	YES
48	Hist1h2bn	0.522	YES
49	Cotl1	0.529	YES
50	Hist1h2ab	0.534	YES
51	Hist1h2ao	0.54	YES
52	Hist1h2ad	0.547	YES
53	Bcl2l12	0.553	YES
54	BC005764	0.56	YES
55	Hist1h2af	0.566	YES
56	Hist1h1b	0.573	YES
57	Itgb2	0.579	YES
58	2410018M08Rik	0.584	YES
59	Hist2h2bb	0.59	YES
60	Atp5b	0.595	YES
61	Cnn3	0.599	YES
62	Haus4	0.604	YES
63	Hist1h4n	0.61	YES
64	Kif22	0.616	YES
65	Pmf1	0.621	YES
66	Pglyrp1	0.621	YES
67	Hist1h4d	0.626	YES
68	Hist1h2ae	0.632	YES
69	Plp2	0.636	YES
70	Hist1h2bm	0.639	YES
71	Hist1h2ai	0.641	YES
72	Tgfbi	0.643	YES
73	Hist1h2bl	0.647	YES
74	Hmgn2	0.648	YES
75	Hist1h2bp	0.65	YES
76	Gm15455	0.652	YES
77	Spc24	0.656	YES
78	Fdxr	0.66	YES
79	Rbm4	0.664	YES
80	Hist1h2ak	0.667	YES
81	E030024N20Rik	0.668	YES
82	Bok	0.666	YES
83	Gfi1	0.668	YES
84	Hist1h4k	0.67	YES
85	Npm1	0.673	YES
86	Dera	0.677	YES
87	Gstp2	0.68	YES
88	Hnrnpa1	0.683	YES
89	Tmem91	0.682	YES
90	Samsn1	0.686	YES
91	Hist2h2ac	0.689	YES
92	Hist1h4f	0.691	YES
93	Ube2c	0.693	YES
94	Eif4h	0.696	YES
95	Hmgb1-rs17	0.691	YES
96	Wfdc17	0.693	YES
97	Grap	0.696	YES
98	Nasp	0.695	YES
99	Laptm4b	0.696	YES
100	Cenpa	0.698	YES
101	Hist1h4i	0.7	YES
102	St3gal5	0.699	YES
103	Hist1h2bf	0.698	YES
104	Dtx2	0.7	YES
105	Pcyox1l	0.702	YES
106	Rps15a-ps6	0.704	YES
107	Hist2h2ab	0.705	YES
108	Gm6548	0.708	YES
109	Emid1	0.711	YES
110	Hist1h3g	0.711	YES
111	Oaz1	0.713	YES
112	Hist1h2ba	0.712	YES
113	Gm6402	0.714	YES
114	Dnmt3a	0.715	YES
115	Mir684-1	0.717	YES
116	Aldoart1	0.72	YES
117	Mir684-2	0.688	NO
118	Lyz1	0.689	NO
119	Ptgr1	0.686	NO
120	Gm12504	0.687	NO
121	Cnrip1	0.687	NO
122	Tpm4	0.688	NO
123	5730408K05Rik	0.689	NO
124	Csrp2	0.687	NO
125	Ube2s	0.687	NO
126	Gm6251	0.687	NO
127	Hist1h2bj	0.688	NO
128	Rps15a-ps4	0.688	NO
129	Fam181b	0.688	NO
130	Gm6682	0.69	NO
131	Rpl26	0.689	NO
132	Gm12669	0.683	NO
133	9930012K11Rik	0.682	NO
134	Thsd1	0.682	NO
135	Hmga1-rs1	0.683	NO
136	Calm1	0.682	NO
137	Gem	0.678	NO
138	Hist3h2bb-ps	0.672	NO
139	Dnmt3b	0.672	NO
140	Ndufs5	0.669	NO
141	AY074887	0.667	NO
142	Raly	0.665	NO
143	Btbd3	0.658	NO
144	Gm5069	0.649	NO
145	Ddx4	0.64	NO
146	Dcakd	0.638	NO
147	Beta-s	0.634	NO
148	Hist1h2bb	0.622	NO
149	Rn4.5s	0.619	NO
150	Mgst1	0.606	NO
151	Tspan6	0.597	NO
152	Hist1h4h	0.591	NO
153	Hbb-b1	0.585	NO
154	Prickle3	0.581	NO
155	Dhrsx	0.548	NO
156	Gm20594	0.536	NO
157	Gm5779	0.533	NO
158	Gm6525	0.533	NO
159	Gm7977	0.533	NO
160	Grrp1	0.53	NO
161	H19	0.53	NO
162	H2-Bl	0.53	NO
163	Hist1h2aa	0.529	NO
164	Pisd-ps3	0.506	NO
165	Vamp7	0.485	NO
166	Tnni2	0.467	NO
167	Dok2	0.466	NO
168	Dynlt1f	0.417	NO
169	Gm6654	0.402	NO
170	Arid3a	0.328	NO
171	Pnp2	0.319	NO
172	Lsp1	0.32	NO
173	Gm5506	0.248	NO
174	Igf2bp1	0.21	NO
175	Gm10653	0.193	NO
176	Igf2	0.187	NO
177	Tnfrsf25	0.164	NO
178	Hbb-b2	0.164	NO
179	Fkbp1a	0.135	NO
180	Hmga1	0.131	NO
181	Rps27	0.118	NO
182	Dlk1	0.107	NO
183	Gm5803	0.108	NO
184	Col18a1	0.104	NO
185	Ubb	0.103	NO
186	Mettl7a2	0.0938	NO
187	Rasip1	0.0763	NO
188	Hmga2	0.0786	NO
189	Ecscr	0.0512	NO
190	Tmem254a	0.0387	NO
191	Mfap2	0.0424	NO
192	Jam3	0.0411	NO
193	AI848285	0.0278	NO
194	Maged2	0.00524	NO
195	Rbp1	0.00889	NO
